# An Automatized Workflow to Study Mechanistic Indicators for Driver Gene Prediction with Moonlight

**DOI:** 10.1101/2022.11.18.517066

**Authors:** Astrid Saksager, Mona Nourbakhsh, Nikola Tom, Xi Steven Chen, Antonio Colaprico, Catharina Olsen, Matteo Tiberti, Elena Papaleo

**Affiliations:** Cancer Systems Biology, Technical University of Denmark, Copenhagen, Denmark; Department of Public Health Sciences, University of Miami Miller School of Medicine, Miami, FL, 33136, USA; Sylvester Comprehensive Cancer Center, University of Miami Miller School of Medicine, Miami, FL, 33136, USA; Vrije Universiteit Brussel (VUB), Universitair Ziekenhuis Brussel (UZ Brussel), Clinical Sciences, research group Reproduction and Genetics, Center for Medical Genetics, Brussels, 1090, Belgium; Brussels Interuniversity Genomics High Throughput core (BRIGHTcore), VUB-ULB, Brussels 1090, Belgium; Interuniversity Institute of Bioinformatics in Brussels (IB)2, Brussels 1050, Belgium; Cancer Structural Biology, Danish Cancer Society Research Center, Copenhagen, Denmark

**Author notes:** These two authors equally contributed to the work (Astrid Saksager, Mona Nourbakhsh).

**Keywords:** Driver Genes, Driver Mutations, Basal-like, Breast Cancer, Oncogenes, Tumor Suppressors

## Abstract

Prediction of tumor suppressors and oncogenes, also called driver genes, is an essential step in understanding cancer development and discovering potential novel treatments. We recently proposed Moonlight as a bioinformatics framework to predict driver genes and analyze them in a system-biology-oriented manner based on -omics integration. Moonlight uses gene expression as a primary data source and combines it with patterns related to cancer hallmarks and regulatory networks to identify oncogenic mediators. Once the oncogenic mediators are identified, it is important to include extra levels of evidence, called mechanistic indicators, to identify driver genes and to link the observed changes in gene expression to the underlying alteration that promotes them. Such a mechanistic indicator could be for example a mutation in the regulatory regions for the candidate gene or mutations in the regulator itself. In this work, we developed new functionalities and release Moonlight2, to provide the user with the mutation-based mechanistic indicator to streamline the analyses of this second layer of evidence. The function analyzes mutation information in a cancer cohort to classify them into driver and passenger mutations. Moreover, the function estimates the potential effect of a mutation on the transcriptional, translational, or protein structure/function level. Those oncogenic mediators with at least one driver mutation are retained as the final set of driver genes. We applied Moonlight2 and the newly developed function to a case study on Basal-like breast cancer subtype using data from The Cancer Genome Atlas. We found six oncogenes (*SF3B4, EBNA1BP2, KRTCAP2, ZBTB8OS, RUNX2*, and *POLR2J*) and ten tumor suppressor genes (*KIF26B, NR5A2, ARHGAP25, EMCN, ARL15, PCOLCE, TPK1, TEK, KIR2DL4*, and *GMFG*) containing a driver mutation in their promoter region, possibly explaining their deregulation. The Moonlight2R source code is available at https://github.com/ELELAB/Moonlight2R.
