## Supplementary material for "An Automatized Workflow to Study Mechanistic Indicators for Driver Gene Prediction with Moonlight": Table S1

### Sheet: Ark1
S1 Table. Level of consequence containing the predicted effect of different types of mutations
on the transcription, translation, and protein structure/function level.
Protein structure/function
Type/Classification	SNP	INS	DEL	DNP	TNP	ONP	Comment/OBS
5'Flank	0	0	0	0	0	0
5'UTR	0	0	0	0	0	0
TSS	1	1	1	1	1	1
Missense	1	NA	NA	1	1	1
Nonsense	1	1	1	1	1	1
Nonstop	1	1	1	1	1	1
Splice Site	1	1	1	1	1	1
Splice Region	1	1	1	1	1	1
Silent	0	NA	NA	0	0	0
In Frame Deletion	NA	1	1	NA	NA	NA
In Frame Insertion	NA	1	1	NA	NA	NA
Frameshift Deletion	NA	1	1	NA	NA	NA
Frameshift Insertion	NA	1	1	NA	NA	NA
Intron	1	1	1	1	1	1
3'UTR	0	0	0	0	0	0
3'Flank	0	0	0	0	0	0
RNA	0	0	0	0	0	0
IGR	0	0	0	0	0	0
Translational level
Type/Classification	SNP	INS	DEL	DNP	TNP	ONP
5'Flank	1	1	1	1	1	1	Due to rise in transcript levels
5'UTR	1	1	1	1	1	1
TSS	1	1	1	1	1	1
Missense	0	NA	NA	0	0	0
Nonsense	1	1	1	1	1	1	Due to rise in transcript levels
Nonstop	1	1	1	1	1	1
Splice Site	1	1	1	1	1	1	Due to rise in transcript levels
Splice Region	1	1	1	1	1	1	Due to rise in transcript levels
Silent	1	NA	NA	1	1	1
In Frame Deletion	NA	0	0	NA	NA	NA
In Frame Insertion	NA	0	0	NA	NA	NA
Frameshift Deletion	NA	0	0	NA	NA	NA
Frameshift Insertion	NA	0	0	NA	NA	NA
Intron	1	1	1	1	1	1
3'UTR	1	1	1	1	1	1
3'Flank	1	1	1	1	1	1	Due to rise in transcript levels
RNA	1	1	1	1	1	1
IGR	1	1	1	1	1	1	Due to rise in transcript levels
Transcription level
Type/Classification	SNP	INS	DEL	DNP	TNP	ONP
5'Flank	1	1	1	1	1	1
5'UTR	1	1	1	1	1	1
TSS	0	0	0	0	0	0
Missense	0	NA	NA	0	0	0
Nonsense	1	1	1	1	1	1
Nonstop	0	0	0	0	0	0
Splice Site	1	1	1	1	1	1
Splice Region	1	1	1	1	1	1
Silent	0	NA	NA	0	0	0
In Frame Deletion	NA	0	0	NA	NA	NA
In Frame Insertion	NA	0	0	NA	NA	NA
Frameshift Deletion	NA	0	0	NA	NA	NA
Frameshift Insertion	NA	0	0	NA	NA	NA
Intron	1	1	1	1	1	1
3'UTR	1	1	1	1	1	1
3'Flank	1	1	1	1	1	1
RNA	1	1	1	1	1	1
IGR	1	1	1	1	1	1
